# Intein-assisted bisection mapping systematically splits proteins for Boolean logic and inducibility engineering

**DOI:** 10.1101/2020.11.30.381921

**Authors:** Trevor Y. H. Ho, Alexander Shao, Zeyu Lu, Harri Savilahti, Filippo Menolascina, Lei Wang, Neil Dalchau, Baojun Wang

## Abstract

Split inteins are powerful tools for seamless ligation of synthetic split proteins. Yet, their use remains limited because the already intricate split site identification problem is often complicated by the requirement of extein junction sequences. To address this, we augmented a mini-Mu transposon-based screening approach and devised the intein-assisted bisection mapping (IBM) method. IBM robustly revealed clusters of split sites on five proteins, converting them into AND or NAND logic gates. We further showed that the use of inteins expands functional sequence space for splitting a protein. We also demonstrated the utility of our approach over rational inference of split sites from secondary structure alignment of homologous proteins. Furthermore, the intein inserted at an identified site could be engineered by the transposon again to become partially chemically inducible, and to some extent enabled post-translational tuning on host protein function. Our work offers a generalizable and systematic route towards creating split protein-intein fusions and conditional inteins for protein activity control.
