## Supplementary Data File 1 for "Intein-assisted bisection mapping systematically splits proteins for Boolean logic and inducibility engineering"

### Sheet: List of constructs
Construct ID	Construct name	Selection Marker	Description	Construct schmatic in Supplementary Fig. 27	Addgene ID
IBMc050	pSB1A3-BbsI-M86N-cat-Plux2-B32-M86C-SapI	Ampicillin / Chloramphenicol	Plasmid carrying Golden Gate substitution insert for IBM, M86 intein, using Plux2 as C-lobe promoter	IBMc050	161938
IBMc052	pSB3T5(BsaI-)-PBAD(SapI-)-B30-mCherry*-T	Tetracycline	mCherry expression plasmid. Activity reference in IBM experimenton mCherry	3	-
IBMc065	pSB3T5(BsaI-)-PBAD-B30-mCherry*(1-159)-GAG-M86N-cat-Plux2-B32-M86C-S-mCherry*(160-236)-T	Tetracycline/ Chloramphenicol	Outcome simulation control for IBM on mCherry	IBMc065	-
IBMc071	pSB3T5(BsaI-)-PBAD(SapI-)-B33-ECF20-T	Tetracycline	ECF20 expression plasmid. Activity reference in IBM experiment on ECF20	3	161943
IBMc078	pSB3T5(BsaI-)-PBAD(SapI-)-B30-mCherry*(1-27)-BsaI-BsaI-mCherry*(218-236)-T	Tetracycline	Expression vector to generate ORF insertion library in IBM on mCherry	2	-
IBMc090	pTHSSd_1V-WTR1R2-BbsI(G)-kanR-lacZalpha-SapI-WTR1R2	Kanamycin / Chloramphenicol	Plasmid carrying engineered transposon for IBM	IBMc090	161937
IBMc097	pSB1C3(BsmBI-)-BsaI-mCherry*(27-218)-BsaI	Chloramphenicol	Staging plasmid for IBM on mCherry	1	161945
IBMc101	pSB3T5(empty)	Tetracycline	Empty plasmid for generating autofluorescence control strains	-	-
IBMc120	pSB4A3-PECF20-B30-mScarlet-I-B15	Ampicillin	ECF20 reporter plasmid	IBMc120	161950
IBMc131	pSB3T5(BsaI-)-PBAD(SapI-)-B30-mCherry*-H6-Ter	Tetracycline	mCherry expression plasmid. Activity reference in mCherry BiFC experiment	3	-
IBMc175	pSB3T5(BsaI-)-PBAD(SapI-)-B33-ECF20(1-101)-G-M86-S-ECF20(102-193)-T	Tetracycline	Expression plasmid for ECF20 inserted with cis-M86 intein. Activity reference in acVHH-assisted bisection mapping experiment	3	-
IBMc176	pSB3T5(BsaI-)-PBAD(SapI-)-B33-ECF20(1-101)-G-M86(1-6)-BsaI-BsaI-M86(149-154)-S-ECF20(102-193)-T	Tetracycline	Expression vector to generate ORF insertion library in acVHH-assisted bisection mapping experiment	2	-
IBMc180	pSB1A3-BbsI-10aa-acVHH-T-cat-PBAD(SapI)-RiboJ-BCD22-acVHH-10aa-SapI	Ampicillin / Chloramphenicol	Plasmid carrying Golden Gate substitution insert for acVHH-assisted bisection mapping	IBMc180	161942
IBMc181	pSB1C3(BsmBI-,BsaI+)-BsaI-M86(6-149)-BsaI	Chloramphenicol	Staging plasmid for insertion on the M86 intein	1	-
IBMc186	pSB4A3(empty)	Ampicillin	Empty plasmid for generating autofluorescence control strains	-	-
IBMc187	pSB3T5(BsaI-)-PBAD(SapI-)-B33-ECF20(1-101)-T-cat-PBAD(SapI-)-RiboJ-BCD22-ECF20(102-193)-T	Tetracycline/ Chloramphenicol	Expression plasmid for ECF20 spit at 101/102	7	-
IBMc188	pSB3T5(BsaI-)-PBAD(SapI-)-B33-ECF20(1-101)-2aa-acVHH-T-cat-PBAD(SapI-)-RiboJ-BCD22-acVHH-2aa-ECF20(102-193)-T	Tetracycline/ Chloramphenicol	Expression plasmid for ECF20 spit at 101/102 fused with acVHH via 2 aa linker	7	-
IBMc189	pSB3T5(BsaI-)-PBAD(SapI-)-B33-ECF20(1-101)-5aa-acVHH-T-cat-PBAD(SapI-)-RiboJ-BCD22-acVHH-5aa-ECF20(102-193)-T	Tetracycline/ Chloramphenicol	Expression plasmid for ECF20 spit at 101/102 fused with acVHH via 5 aa linker	7	-
IBMc190	pSB3T5(BsaI-)-PBAD(SapI-)-B33-ECF20(1-101)-10aa-acVHH-T-cat-PBAD(SapI-)-RiboJ-BCD22-acVHH-10aa-ECF20(102-193)-T	Tetracycline/ Chloramphenicol	Expression plasmid for ECF20 spit at 101/102 fused with acVHH via 10 aa linker	7	-
IBMc191	pSB3T5(BsaI-)-PBAD(SapI-)-B33-ECF20(1-101)-15aa-acVHH-T-cat-PBAD(SapI-)-RiboJ-BCD22-acVHH-15aa-ECF20(102-193)-T	Tetracycline/ Chloramphenicol	Expression plasmid for ECF20 spit at 101/102 fused with acVHH via 15 aa linker	7	-
IBMc226	pSB3A5*(BsaI-)-PBAD(SapI-)-tet1-TetR-Ter	Ampicillin	Expression plasmid for TetR	3	161944
IBMc227	pSB3A5*(BsaI-)-PBAD(SapI-)-tet1-TetR(1-20)-BsaI-BsaI-TetR(188-207)-Ter	Ampicillin	Expression vector to generate ORF insertion library in IBM on TetR	2	161948
IBMc228	pSB1C3(BsmBI-,BsaI+)-BsaI-TetR(20-188)-BsaI	Chloramphenicol	Staging plasmid for IBM on TetR	1	161946
IBMc233	pSB1A3-BbsI-M86N-T-cat-PPhlF-RiboJ-B32-M86C-SapI	Ampicillin	Plasmid carrying Golden Gate substitution insert for IBM, M86 intien, using PPhlF as C-lobe promoter	IBMc233	161939
IBMc249	pSB3A5*(BsaI-)(empty)	Ampicillin	Empty plasmid for generating autofluorescence control strains	-	-
IBMc252	pSEVA471(BsbI+)	Spectinomycin	Empty plasmid for generating autofluorescence control strains	-	-
IBMc259	pSEVA471-PTet*-RiboJ10-B64-mScarlet-I-Ter	Spectinomycin	TetR reporter plasmid	IBMc259	161951
IBMc307	pSB3T5(BsaI-)-PBAD(SapI-)-B30-mCherry*(1-192)-G-M86-S-mCherry*(193-236)-H6-T	Tetracycline	Expression plasmid for mCherry split at 192/193 inserted with cis-M86 intein	3	-
IBMc308	pSB3T5(BsaI-)-PBAD(SapI-)-B30-mCherry*(1-192)-G-M86(1-6)-BsaI-BsaI-M86(149-154)-S-mCherry*(193-236)-H6-T	Tetracycline	Expression vector to generate ORF insertion library in ER-LBD domain-insertion mapping	2	-
IBMc318	pSB1A3-BbsI-G-ER-LBD-S-SapI	Ampicillin	Plasmid carrying Golden Gate substitution insert for ER-LBD domain-insertion mapping	IBMc318	161941
IBMc322	pSB3T5(BsaI-)-PBAD(SapI-)-B30-mCherry*(1-192)-GCS-mCherry*(193-236)-H6-Ter	Tetracycline	Expression plasmid for mCherry split at 192/193 inserted with extein junction of Mtu RecA	3	-
IBMc323	pSB3T5(BsaI-)-PBAD(SapI-)-B30-mCherry*(1-192)-GAEYCFNS-mCherry*(193-236)-H6-Ter	Tetracycline	Expression plasmid for mCherry split at 192/193 inserted with extein junction of Npu DnaE	3	-
IBMc325	pSB3T5(BsaI-)-PBAD(SapI-)-B30-mCherry*(1-192)-G-37R3-2-S-mCherry*(193-236)-H6-Ter	Tetracycline	Expression plasmid for mCherry split at 192/193 inserted with Mtu RecA 37R3-2	6	-
IBMc326	pSB3T5(BsaI-)-PBAD(SapI-)-B33-ECF20(1-5)-BsaI-BsaI-ECF20(187-193)-Ter	Tetracycline	Expression vector to generate ORF insertion library in IBM on ECF20	2	161949
IBMc329	pSB3T5(BsaI-)-PBAD(SapI-)-B30-SrpR-Ter	Tetracycline	Expression plasmid for SrpR	3	-
IBMc330	pSEVA171-PSrpR-B30-mScarlet-I-Ter	Ampicillin	SrpR reporter plasmid	IBMc330	161952
IBMc331	pSB1C3(BsmBI-,BsaI+)-BsaI-SrpR(23-192)-BsaI	Chloramphenicol	Staging plasmid for IBM on SrpR	1	-
IBMc333	pSB3T5(BsaI-)-PBAD(SapI-)-B30-SrpR(1-22)-BsaI-BsaI-SrpR(192-213)-Ter	Tetracycline	Expression vector to generate ORF insertion library in IBM on SrpR	2	-
IBMc334	pSB3T5(BsaI-)-PBAD(SapI-)-B30-mCherry*(1-192)-GAEY-e-NpuNcage-FKBP-T-cat-PBAD(SapI-)-RiboJ-BCD1-FRB-NpuCcage-CFNS-mCherry*(193-236)-H6-Ter	Tetracycline/ Chloramphenicol	Expression plasmid for mCherry split at 192/193 inserted with Npu DnaE, caged intein fused with FKBP/FRB	7	-
IBMc335	pSB3T5(BsaI-)-PBAD(SapI-)-B30-mCherry*(1-192)-GAEY-e-NpuNcage-acVHH-T-cat-PBAD(SapI-)-RiboJ-BCD1-acVHH-NpuCcage-CFNS-mCherry*(193-236)-H6-Ter	Tetracycline/ Chloramphenicol	Expression plasmid for mCherry split at 192/193 inserted with Npu DnaE, caged intein fused with acVHH	7	-
IBMc337	pSB3T5(BsaI-)-PBAD(SapI-)-B30-mCherry*(1-192)-G-deltaI-SMTR(WT)-S-mCherry*(193-236)-H6-Ter	Tetracycline	Expression plasmid for mCherry split at 192/193 inserted with Mtu RecA ΔI-SMTR	6	-
IBMc339	pSEVA171	Ampicillin	Empty plasmid for generating autofluorescence control strains	-	-
IBMc360	pSB3T5(BsaI-)-PBAD(SapI-)-B30-mCherry(1-192)-G-M86(1-100)-10aa-acVHH-T-cat-PBAD(SapI-)-RiboJ-BCD1-acVHH-10aa-M86(101-154)-S-mCherry(193-236)-H6-T	Tetracycline/ Chloramphenicol	Expression plasmid for mCherry split at 192/193 split by M86 intein split at 100/101 by acVHH	7	-
IBMc367	pSB1C3(BsmBI-,BsaI+)-BsaI-ECF20(6-188)-BsaI_v3	Chloramphenicol	Staging plasmid for IBM on ECF20	1	161947
IBMc368	pSB3T5(BsaI-)-PBAD(SapI-)-B33-ECF20(1-101)-G-M86(1-76)-TIG-ER-LBD-S-M86(77-154)-S-ECF20(102-193)-T	Tetracycline	Expression plasmid for ECF20 split at 101/102 inserted with M86 intein split at 76/77 by ER-LBD	6	-
IBMc369	pSB3T5(BsaI-)-PBAD(SapI-)-B33-ECF20(1-101)-G-M86(1-77)-IDG-ER-LBD-S-M86(78-154)-S-ECF20(102-193)-T	Tetracycline	Expression plasmid for ECF20 split at 101/102 inserted with M86 intein split at 77/78 by ER-LBD	6	-
IBMc370	pSB3T5(BsaI-)-PBAD(SapI-)-B33-ECF20(1-101)-G-M86(1-78)-DGG-ER-LBD-S-M86(79-154)-S-ECF20(102-193)-T	Tetracycline	Expression plasmid for ECF20 split at 101/102 inserted with M86 intein split at 78/79 by ER-LBD	6	-
IBMc371	pSB3T5(BsaI-)-PBAD(SapI-)-B33-ECF20(1-101)-G-M86(1-85)-ELG-ER-LBD-S-M86(86-154)-S-ECF20(102-193)-T	Tetracycline	Expression plasmid for ECF20 split at 101/102 inserted with M86 intein split at 85/86 by ER-LBD	6	-
IBMc372	pSB3T5(BsaI-)-PBAD(SapI-)-B33-ECF20(1-101)-G-M86(1-91)-HIG-ER-LBD-S-M86(92-154)-S-ECF20(102-193)-T	Tetracycline	Expression plasmid for ECF20 split at 101/102 inserted with M86 intein split at 91/92 by ER-LBD	6	-
IBMc373	pSB3T5(BsaI-)-PBAD(SapI-)-B33-ECF20(1-101)-G-M86(1-118)-YCG-ER-LBD-S-M86(119-154)-S-ECF20(102-193)-T	Tetracycline	Expression plasmid for ECF20 split at 101/102 inserted with M86 intein split at 118/119 by ER-LBD	6	-
IBMc374	pSB3T5(BsaI-)-PBAD(SapI-)-B33-ECF20(1-101)-G-M86(1-119)-WDG-ER-LBD-S-M86(120-154)-S-ECF20(102-193)-T	Tetracycline	Expression plasmid for ECF20 split at 101/102 inserted with M86 intein split at 119/120 by ER-LBD	6	-
IBMc378	pSB3T5(BsaI-)-PBAD(SapI-)-B30-mCherry*(1-192)-G-M86(1-17)-PI-10aa-acVHH-T-cat-PBAD(SapI-)-RiboJ-BCD1-acVHH-10aa-M86(18-154)-S-mCherry*(193-236)-H6-T	Tetracycline/ Chloramphenicol	Expression plasmid for mCherry split at 192/193 split by M86 intein split at 17/18 by acVHH	7	-
IBMc379	pSB3T5(BsaI-)-PBAD(SapI-)-B30-mCherry*(1-192)-G-M86(1-22)-LG-10aa-acVHH-T-cat-PBAD(SapI-)-RiboJ-BCD1-acVHH-10aa-M86(23-154)-S-mCherry*(193-236)-H6-T	Tetracycline/ Chloramphenicol	Expression plasmid for mCherry split at 192/193 split by M86 intein split at 22/23 by acVHH	7	-
IBMc380	pSB3T5(BsaI-)-PBAD(SapI-)-B30-mCherry*(1-192)-G-M86(1-39)-LD-10aa-acVHH-T-cat-PBAD(SapI-)-RiboJ-BCD1-acVHH-10aa-M86(40-154)-S-mCherry*(193-236)-H6-T	Tetracycline/ Chloramphenicol	Expression plasmid for mCherry split at 192/193 split by M86 intein split at 39/40 by acVHH	7	-
IBMc381	pSB3T5(BsaI-)-PBAD(SapI-)-B30-mCherry*(1-159)-GAG-M86N-cat-Plux2-B32-M86C-S-mCherry*(160-236)-H6-T	Tetracycline/ Chloramphenicol	Expression plasmid for split mCherry construct as positive control for splicing by M86 intein	4	-
IBMc382	pSB3T5(BsaI-)-PBAD(SapI-)-B30-mCherry*(1-121)-EFG-M86N-cat-Plux2-B32-M86C-S-mCherry*(122-236)-H6-T	Tetracycline/ Chloramphenicol	Expression plasmid for split mCherry construct derived from IBM, to prove protein splicing by M86 intein	4	-
IBMc383	pSB3T5(BsaI-)-PBAD(SapI-)-B30-mCherry*(1-156)-PDG-M86N-cat-Plux2-B32-M86C-S-mCherry*(157-236)-H6-T	Tetracycline/ Chloramphenicol	Expression plasmid for split mCherry construct derived from IBM, to prove protein splicing by M86 intein	4	-
IBMc384	pSB3T5(BsaI-)-PBAD(SapI-)-B30-mCherry*(1-158)-DGG-M86N-cat-Plux2-B32-M86C-S-mCherry*(159-236)-H6-T	Tetracycline/ Chloramphenicol	Expression plasmid for split mCherry construct derived from IBM, to prove protein splicing by M86 intein	4	-
IBMc385	pSB3T5(BsaI-)-PBAD(SapI-)-B30-mCherry*(1-160)-ALG-M86N-cat-Plux2-B32-M86C-S-mCherry*(161-236)-H6-T	Tetracycline/ Chloramphenicol	Expression plasmid for split mCherry construct derived from IBM, to prove protein splicing by M86 intein	4	-
IBMc386	pSB3T5(BsaI-)-PBAD(SapI-)-B30-mCherry*(1-171)-LNG-M86N-cat-Plux2-B32-M86C-S-mCherry*(172-236)-H6-T	Tetracycline/ Chloramphenicol	Expression plasmid for split mCherry construct derived from IBM, to prove protein splicing by M86 intein	4	-
IBMc387	pSB3T5(BsaI-)-PBAD(SapI-)-B30-mCherry*(1-173)-DGG-M86N-cat-Plux2-B32-M86C-S-mCherry*(174-236)-H6-T	Tetracycline/ Chloramphenicol	Expression plasmid for split mCherry construct derived from IBM, to prove protein splicing by M86 intein	4	-
IBMc388	pSB3T5(BsaI-)-PBAD(SapI-)-B30-mCherry*(1-174)-GGG-M86N-cat-Plux2-B32-M86C-S-mCherry*(175-236)-H6-T	Tetracycline/ Chloramphenicol	Expression plasmid for split mCherry construct derived from IBM, to prove protein splicing by M86 intein	4	-
IBMc389	pSB3T5(BsaI-)-PBAD(SapI-)-B30-mCherry*(1-176)-HYG-M86N-cat-Plux2-B32-M86C-S-mCherry*(177-236)-H6-T	Tetracycline/ Chloramphenicol	Expression plasmid for split mCherry construct derived from IBM, to prove protein splicing by M86 intein	4	-
IBMc390	pSB3T5(BsaI-)-PBAD(SapI-)-B30-mCherry*(1-185)-YNG-M86N-cat-Plux2-B32-M86C-S-mCherry*(186-236)-H6-T	Tetracycline/ Chloramphenicol	Expression plasmid for split mCherry construct derived from IBM, to prove protein splicing by M86 intein	4	-
IBMc391	pSEVA321	Chloramphenicol	Empty plasmid for generating autofluorescence control strains	-	-
IBMc392	pSB3K3-TT-PBAD-T	Kanamycin	Empty plasmid for generating autofluorescence control strains	-	-
IBMc393	pSB4A3-T-PT7-B30-mScarlet-I-3T	Ampicllin	T7 RNAP polymerase reporter plasmid	IBMc393	161953
IBMc394	pSEVA321-PBAD(SapI-)-B30-His-T7RNAP(29-1)-14aa-FRB-T	Chloramphenicol	Expression plasmid for split, evolved T7 RNA polymerase N-lobe fused to FRB	8	-
IBMc395	pSB3K3-TT-PBAD(SapI-)-B30-His-FKBP-14aa-T7RNAP(181+)-T	Kanamycin	Expression plasmid for split, evolved T7 RNA polymerase C-lobe fused to FKBP	9	-
IBMc396	pSEVA321-PBAD(SapI-)-B30-His-T7RNAP(29-1)-15aa-acVHH-T	Chloramphenicol	Expression plasmid for split, evolved T7 RNA polymerase N-lobe fused to acVHH	8	161954
IBMc397	pSB3K3-TT-PBAD(SapI-)-B30-His-acVHH-15aa-T7RNAP(181+)-T	Kanamycin	Expression plasmid for split, evolved T7 RNA polymerase C-lobe fused to acVHH	9	161955
IBMc398	pSB3T5(BsaI-)-PBAD(SapI-)-B30-mCherry*(1-187)-ANG-M86N-cat-Plux2-B32-M86C-S-mCherry*(188-236)-H6-T	Tetracycline/ Chloramphenicol	Expression plasmid for split mCherry construct derived from IBM, to prove protein splicing by M86 intein	4	-
IBMc399	pSB3T5(BsaI-)-PBAD(SapI-)-B30-mCherry*(1-188)-KNG-M86N-cat-Plux2-B32-M86C-S-mCherry*(189-236)-H6-T	Tetracycline/ Chloramphenicol	Expression plasmid for split mCherry construct derived from IBM, to prove protein splicing by M86 intein	4	-
IBMc400	pSB3T5(BsaI-)-PBAD(SapI-)-B30-mCherry*(1-190)-PVG-M86N-cat-Plux2-B32-M86C-S-mCherry*(191-236)-H6-T	Tetracycline/ Chloramphenicol	Expression plasmid for split mCherry construct derived from IBM, to prove protein splicing by M86 intein	4	-
IBMc401	pSB3T5(BsaI-)-PBAD(SapI-)-B30-mCherry*(1-191)-VHG-M86N-cat-Plux2-B32-M86C-S-mCherry*(192-236)-H6-T	Tetracycline/ Chloramphenicol	Expression plasmid for split mCherry construct derived from IBM, to prove protein splicing by M86 intein	4	-
IBMc402	pSB3T5(BsaI-)-PBAD(SapI-)-B30-mCherry*(1-192)-QLG-M86N-cat-Plux2-B32-M86C-S-mCherry*(193-236)-H6-T	Tetracycline/ Chloramphenicol	Expression plasmid for split mCherry construct derived from IBM, to prove protein splicing by M86 intein	4	-
IBMc403	pSB3T5(BsaI-)-PBAD(SapI-)-B30-mCherry*(1-194)-PGG-M86N-cat-Plux2-B32-M86C-S-mCherry*(195-236)-H6-T	Tetracycline/ Chloramphenicol	Expression plasmid for split mCherry construct derived from IBM, to prove protein splicing by M86 intein	4	-
IBMc404	pSEVA321-PBAD(SapI-)-B30-SrpR(1-52)-NGG-M86N-T	Chloramphenicol	SrpRN-M86N expression plasmid, to prove either lobe alone does not cause repression	13	-
IBMc405	pSEVA321-PBAD(SapI-)-B30-SrpR(1-54)-KLG-M86N-T	Chloramphenicol	SrpRN-M86N expression plasmid, to prove either lobe alone does not cause repression	13	-
IBMc406	pSEVA321-PBAD(SapI-)-B30-SrpR(1-75)-PDG-M86N-T	Chloramphenicol	SrpRN-M86N expression plasmid, to prove either lobe alone does not cause repression	13	-
IBMc407	pSEVA321-PBAD(SapI-)-B30-SrpR(1-77)-LGG-M86N-T	Chloramphenicol	SrpRN-M86N expression plasmid, to prove either lobe alone does not cause repression	13	-
IBMc408	pSEVA321-PBAD(SapI-)-B30-SrpR(1-109)-QGG-M86N-T	Chloramphenicol	SrpRN-M86N expression plasmid, to prove either lobe alone does not cause repression	13	-
IBMc409	pSEVA321-PBAD(SapI-)-B30-SrpR(1-111)-LDG-M86N-T	Chloramphenicol	SrpRN-M86N expression plasmid, to prove either lobe alone does not cause repression	13	-
IBMc410	pSEVA321-PBAD(SapI-)-B30-SrpR(1-114)-SGG-M86N-T	Chloramphenicol	SrpRN-M86N expression plasmid, to prove either lobe alone does not cause repression	13	-
IBMc411	pSEVA321-PBAD(SapI-)-B30-SrpR(1-116)-LIG-M86N-T	Chloramphenicol	SrpRN-M86N expression plasmid, to prove either lobe alone does not cause repression	13	-
IBMc412	pSEVA321-PBAD(SapI-)-B30-SrpR(1-169)-GLG-M86N-T	Chloramphenicol	SrpRN-M86N expression plasmid, to prove either lobe alone does not cause repression	13	-
IBMc413	pSEVA321-PBAD(SapI-)-B30-SrpR(1-170)-LRG-M86N-T	Chloramphenicol	SrpRN-M86N expression plasmid, to prove either lobe alone does not cause repression	13	-
IBMc414	pSEVA321-PBAD(SapI-)-B30-SrpR(1-171)-RSG-M86N-T	Chloramphenicol	SrpRN-M86N expression plasmid, to prove either lobe alone does not cause repression	13	-
IBMc415	pSEVA321-PBAD(SapI-)-B30-SrpR(1-175)-QHG-M86N-T	Chloramphenicol	SrpRN-M86N expression plasmid, to prove either lobe alone does not cause repression	13	-
IBMc416	pSEVA321-PBAD(SapI-)-B30-SrpR(1-176)-QAG-M86N-T	Chloramphenicol	SrpRN-M86N expression plasmid, to prove either lobe alone does not cause repression	13	-
IBMc417	pSB3T5(BsaI-)-PPhlF-RiboJ-B32-M86C-S-SrpR(53-213)-Ter	Tetracycline	M86C-SrpRC expression plasmid, to prove either lobe alone does not cause repression	14	-
IBMc418	pSB3T5(BsaI-)-PPhlF-RiboJ-B32-M86C-S-SrpR(55-213)-Ter	Tetracycline	M86C-SrpRC expression plasmid, to prove either lobe alone does not cause repression	14	-
IBMc419	pSB3T5(BsaI-)-PPhlF-RiboJ-B32-M86C-S-SrpR(76-213)-Ter	Tetracycline	M86C-SrpRC expression plasmid, to prove either lobe alone does not cause repression	14	-
IBMc420	pSB3T5(BsaI-)-PPhlF-RiboJ-B32-M86C-S-SrpR(78-213)-Ter	Tetracycline	M86C-SrpRC expression plasmid, to prove either lobe alone does not cause repression	14	-
IBMc421	pSB3T5(BsaI-)-PPhlF-RiboJ-B32-M86C-S-SrpR(110-213)-Ter	Tetracycline	M86C-SrpRC expression plasmid, to prove either lobe alone does not cause repression	14	-
IBMc422	pSB3T5(BsaI-)-PPhlF-RiboJ-B32-M86C-S-SrpR(112-213)-Ter	Tetracycline	M86C-SrpRC expression plasmid, to prove either lobe alone does not cause repression	14	-
IBMc423	pSB3T5(BsaI-)-PPhlF-RiboJ-B32-M86C-S-SrpR(115-213)-Ter	Tetracycline	M86C-SrpRC expression plasmid, to prove either lobe alone does not cause repression	14	-
IBMc424	pSB3T5(BsaI-)-PPhlF-RiboJ-B32-M86C-S-SrpR(117-213)-Ter	Tetracycline	M86C-SrpRC expression plasmid, to prove either lobe alone does not cause repression	14	-
IBMc425	pSB3T5(BsaI-)-PPhlF-RiboJ-B32-M86C-S-SrpR(170-213)-Ter	Tetracycline	M86C-SrpRC expression plasmid, to prove either lobe alone does not cause repression	14	-
IBMc426	pSB3T5(BsaI-)-PPhlF-RiboJ-B32-M86C-S-SrpR(171-213)-Ter	Tetracycline	M86C-SrpRC expression plasmid, to prove either lobe alone does not cause repression	14	-
IBMc427	pSB3T5(BsaI-)-PPhlF-RiboJ-B32-M86C-S-SrpR(172-213)-Ter	Tetracycline	M86C-SrpRC expression plasmid, to prove either lobe alone does not cause repression	14	-
IBMc428	pSB3T5(BsaI-)-PPhlF-RiboJ-B32-M86C-S-SrpR(176-213)-Ter	Tetracycline	M86C-SrpRC expression plasmid, to prove either lobe alone does not cause repression	14	-
IBMc429	pSB3T5(BsaI-)-PPhlF-RiboJ-B32-M86C-S-SrpR(177-213)-Ter	Tetracycline	M86C-SrpRC expression plasmid, to prove either lobe alone does not cause repression	14	-
IBMc446	pSB3T5(BsaI-)-PPhlF-RiboJ-BCD1-SYNZIP18-5aa-mCherry*(160-236)-H6-Ter	Tetracycline	Expression plasmid for SYNZIP18-mCherry C-lobe. Used in mCherry BiFC experiment	12	-
IBMc447	pSB3T5(BsaI-)-PPhlF-RiboJ-BCD1-SYNZIP18-5aa-mCherry*(122-236)-H6-Ter	Tetracycline	Expression plasmid for SYNZIP18-mCherry C-lobe. Used in mCherry BiFC experiment	12	-
IBMc448	pSB3T5(BsaI-)-PPhlF-RiboJ-BCD1-SYNZIP18-5aa-mCherry*(157-236)-H6-Ter	Tetracycline	Expression plasmid for SYNZIP18-mCherry C-lobe. Used in mCherry BiFC experiment	12	-
IBMc449	pSB3T5(BsaI-)-PPhlF-RiboJ-BCD1-SYNZIP18-5aa-mCherry*(174-236)-H6-Ter	Tetracycline	Expression plasmid for SYNZIP18-mCherry C-lobe. Used in mCherry BiFC experiment	12	-
IBMc450	pSB3T5(BsaI-)-PPhlF-RiboJ-BCD1-SYNZIP18-5aa-mCherry*(177-236)-H6-Ter	Tetracycline	Expression plasmid for SYNZIP18-mCherry C-lobe. Used in mCherry BiFC experiment	12	-
IBMc451	pSB3T5(BsaI-)-PPhlF-RiboJ-BCD1-SYNZIP18-5aa-mCherry*(186-236)-H6-Ter	Tetracycline	Expression plasmid for SYNZIP18-mCherry C-lobe. Used in mCherry BiFC experiment	12	-
IBMc452	pSB3T5(BsaI-)-PPhlF-RiboJ-BCD1-SYNZIP18-5aa-mCherry*(192-236)-H6-Ter	Tetracycline	Expression plasmid for SYNZIP18-mCherry C-lobe. Used in mCherry BiFC experiment	12	-
IBMc453	pSB3T5(BsaI-)-PPhlF-RiboJ-BCD1-SYNZIP18-5aa-mCherry*(193-236)-H6-Ter	Tetracycline	Expression plasmid for SYNZIP18-mCherry C-lobe. Used in mCherry BiFC experiment	12	-
IBMc454	pSB3A5*(BsaI-)-PBAD(SapI-)-B30-H6-TetR-HA-Ter	Ampicillin	Expression plasmid for tagged TetR	3	-
IBMc455	pSB3A5*(BsaI-)-PBAD(SapI-)-B30-H6-TetR(1-70)-5aa-SYNZIP17-BCD1-SYNZIP18-5aa-TetR(71-207)-HA-Ter	Ampicillin	Expression plasmid for tagged TetR split at 70/71 with SYNZIP17 & SYNZIP18	5	-
IBMc456	pSB3A5*(BsaI-)-PBAD(SapI-)-B30-H6-TetR(1-112)-5aa-SYNZIP17-BCD1-SYNZIP18-5aa-TetR(113-207)-HA-Ter	Ampicillin	Expression plasmid for tagged TetR split at 112/113 with SYNZIP17 & SYNZIP18	5	-
IBMc457	pSB3A5*(BsaI-)-PBAD(SapI-)-B30-H6-TetR(1-166)-5aa-SYNZIP17-BCD1-SYNZIP18-5aa-TetR(167-207)-HA-Ter	Ampicillin	Expression plasmid for tagged TetR split at 166/167 with SYNZIP17 & SYNZIP18	5	-
IBMc458	pSB1C3(BsmBI-)-BsaI-bla(28-285)-BsaI	Chloramphenicol	Staging plasmid for IBM on beta-lactamase	1	-
IBMc459	pSB3T5(BsaI-)-PBAD(SapI-)-B32-bla-Ter	Tetracycline	beta-lactamase expression plasmid. Activity reference in IBM experimenton beta-lactamase	3	-
IBMc460	pSB1A3-BbsI-GY-gp-41-1N-cat-PPhlF-RiboJ-B32-gp41-1C-SS-SapI	Ampicillin / Chloramphenicol	Plasmid carrying Golden Gate substitution insert for IBM, gp41-1 intien, using PPhlF as C-lobe promoter	IBMc460	161940
IBMc461	pSB3T5(BsaI-)-PBAD(SapI-)-B32-bla(1-28)-BsaI-BsaI-bla(285-286)-Ter	Tetracycline	Expression vector to generate ORF insertion library in IBM on beta-lactamase	2	-
IBMc468	pSB1A3-PBAD(SapI-)-B30-mCherry*(1-159)-Ter	Ampicllin	Expression plasmid for mCherry N-lobe. To proof mCherry split parts do not self-dimerize in mCherry BiFC experiment	11	-
IBMc469	pSB1A3-PBAD(SapI-)-B30-mCherry*(1-121)-Ter	Ampicllin	Expression plasmid for mCherry N-lobe. To proof mCherry split parts do not self-dimerize in mCherry BiFC experiment	11	-
IBMc470	pSB1A3-PBAD(SapI-)-B30-mCherry*(1-156)-Ter	Ampicllin	Expression plasmid for mCherry N-lobe. To proof mCherry split parts do not self-dimerize in mCherry BiFC experiment	11	-
IBMc471	pSB1A3-PBAD(SapI-)-B30-mCherry*(1-173)-Ter	Ampicllin	Expression plasmid for mCherry N-lobe. To proof mCherry split parts do not self-dimerize in mCherry BiFC experiment	11	-
IBMc472	pSB1A3-PBAD(SapI-)-B30-mCherry*(1-176)-Ter	Ampicllin	Expression plasmid for mCherry N-lobe. To proof mCherry split parts do not self-dimerize in mCherry BiFC experiment	11	-
IBMc473	pSB1A3-PBAD(SapI-)-B30-mCherry*(1-185)-Ter	Ampicllin	Expression plasmid for mCherry N-lobe. To proof mCherry split parts do not self-dimerize in mCherry BiFC experiment	11	-
IBMc474	pSB1A3-PBAD(SapI-)-B30-mCherry*(1-191)-Ter	Ampicllin	Expression plasmid for mCherry N-lobe. To proof mCherry split parts do not self-dimerize in mCherry BiFC experiment	11	-
IBMc475	pSB1A3-PBAD(SapI-)-B30-mCherry*(1-192)-Ter	Ampicllin	Expression plasmid for mCherry N-lobe. To proof mCherry split parts do not self-dimerize in mCherry BiFC experiment	11	-
IBMc476	pSB1A3-PBAD(SapI-)-B30-mCherry*(1-159)-5aa-SYNZIP17-Ter	Ampicllin	Expression plasmid for mCherry N-lobe-SYNZIP17. Used in mCherry BiFC experiment	11	-
IBMc477	pSB1A3-PBAD(SapI-)-B30-mCherry*(1-121)-5aa-SYNZIP17-Ter	Ampicllin	Expression plasmid for mCherry N-lobe-SYNZIP17. Used in mCherry BiFC experiment	11	-
IBMc478	pSB1A3-PBAD(SapI-)-B30-mCherry*(1-156)-5aa-SYNZIP17-Ter	Ampicllin	Expression plasmid for mCherry N-lobe-SYNZIP17. Used in mCherry BiFC experiment	11	-
IBMc479	pSB1A3-PBAD(SapI-)-B30-mCherry*(1-173)-5aa-SYNZIP17-Ter	Ampicllin	Expression plasmid for mCherry N-lobe-SYNZIP17. Used in mCherry BiFC experiment	11	-
IBMc480	pSB1A3-PBAD(SapI-)-B30-mCherry*(1-176)-5aa-SYNZIP17-Ter	Ampicllin	Expression plasmid for mCherry N-lobe-SYNZIP17. Used in mCherry BiFC experiment	11	-
IBMc481	pSB1A3-PBAD(SapI-)-B30-mCherry*(1-185)-5aa-SYNZIP17-Ter	Ampicllin	Expression plasmid for mCherry N-lobe-SYNZIP17. Used in mCherry BiFC experiment	11	-
IBMc482	pSB1A3-PBAD(SapI-)-B30-mCherry*(1-191)-5aa-SYNZIP17-Ter	Ampicllin	Expression plasmid for mCherry N-lobe-SYNZIP17. Used in mCherry BiFC experiment	11	-
IBMc483	pSB1A3-PBAD(SapI-)-B30-mCherry*(1-192)-5aa-SYNZIP17-Ter	Ampicllin	Expression plasmid for mCherry N-lobe-SYNZIP17. Used in mCherry BiFC experiment	11	-
** All sequences of plasmids with annotations were deposited on SynBioHub, under the collection:
https://synbiohub.org/public/Intein_assisted_Bisection_Mapping/Intein_assisted_Bisection_Mapping_collection/1
The construct ID are the accession numbers.

### Sheet: Constructs for library
Figure	Experiment	Purpose		Construct ID	Remarks
1a, 1b	IBM on mCherry	Staging plasmid		IBMc097
		Expression vector to generate ORF insertion library		IBMc078
		Plasmid containing substitution insert with split M86 intein and Plux2 as promoter for C-lobe expression		IBMc050
2b, 2c, 2d	IBM on TetR, SrpR and ECF20	Plasmid containing substitution insert with split M86 intein and PPhlF as promoter for C-lobe expression		IBMc233
2b	IBM on TetR	Staging plasmid		IBMc228
		Expression vector to generate ORF insertion library		IBMc227
		TetR reporter plasmid		IBMc259
2c	IBM on SrpR	Staging plasmid		IBMc331
		Expression vector to generate ORF insertion library		IBMc333
		SrpR reporter plasmid		IBMc330
Supplementary Fig. 8	IBM on BLA	Staging plasmid		IBMc458
		Expression vector to generate ORF insertion library		IBMc461
		Plasmid containing substitution insert with split gp41-1 intein and PPhlF as promoter for C-lobe expression		IBMc460
2d	IBM on ECF20	Staging plasmid		IBMc367
		Expression vector to generate ORF insertion library		IBMc326
		ECF20 reporter plasmid		IBMc120
4b, 4d	Mapping on M86 intein	Staging plasmid		IBMc181	Both the acVHH bisection and the ER-LBD insertion experiment used the same intitial insertion library
4b	ER-LBD insertion mapping on M86 intein in split mCherry	Expression vector to generate ORF insertion library		IBMc308
		Plasmid containing substitution insert of ER-LBD		IBMc318
4d	acVHH-assisted bisection mapping on M86 intein in split ECF20	Expression vector to generate ORF insertion library		IBMc176
		Plasmid containing substitution insert with acVHH domains and PBAD as promoter for C-lobe expression		IBMc180
		ECF20 reporter plasmid		IBMc120

### Sheet: Constructs per figure
Figure	Sample / Role	Host strain	Construct / Sample ID(s)
1b, Supplemenatry Fig. 5	autofluorescence	NEB 10-beta	IBMc101
	mCherry	NEB 10-beta	IBMc052
1d	autofluorescence	TOP10	IBMc391 + IBMc101
	mCherry	TOP10	IBMc391 + IBMC131
	mCherry split at 159/160 with SYNZIP17 & SYNZIP18	TOP10	IBMc476 + IBMc446
	mCherry split at 121/122 with SYNZIP17 & SYNZIP18	TOP10	IBMc477 + IBMc447
	mCherry split at 173/174 with SYNZIP17 & SYNZIP18	TOP10	IBMc479 + IBMc449
	mCherry split at 191/192 with SYNZIP17 & SYNZIP18	TOP10	IBMc482 + IBMc452
	mCherry split at 192/193 with SYNZIP17 & SYNZIP18	TOP10	IBMc483 + IBMc453
2b, Supplemenatry Fig. 10	autofluorescence	TOP10	IBMc252 + IBMc249
	TetR reporter	TOP10	IBMc259 + IBMc249
	TetR reporter + TetR	TOP10	IBMc259 + IBMc226
2c, Supplemenatry Fig. 11	autofluorescence	TOP10	IBMc339 + IBMc101
	SrpR reporter	TOP10	IBMc330 + IBMc101
	SrpR reporter + SrpR	TOP10	IBMc330 + IBMc329
2d, Supplemenatry Fig. 12	autofluorescence	TOP10	IBMc186 + IBMc101
	ECF20 reporter	TOP10	IBMc120 + IBMc101
	ECF20 reporter + ECF20	TOP10	IBMc120 + IBMc071
3a	autofluorescence	TOP10	IBMc252 + IBMc249
	TetR reporter	TOP10	IBMc259 + IBMc249
	tagged TetR	TOP10	IBMc259 + IBMc454
	tagged TetR split at 70/71 with SYNZIP17 & SYNZIP18	TOP10	IBMc259 + IBMc455
	tagged TetR split at 112/113 with SYNZIP17 & SYNZIP18	TOP10	IBMc259 + IBMc456
	tagged TetR split at 166/167 with SYNZIP17 & SYNZIP18	TOP10	IBMc259 + IBMc457
4b, Supplemenatry Fig. 19	autofluorescence	TOP10	IBMc101
	mCherry split at 192/193 inserted with cis-M86 intein	TOP10	IBMc307
4c	mCherry split at 192/193 inserted with cis-M86 intein	TOP10	IBMc307
4d, Supplemenatry Fig. 22	autofluorescence	TOP10	IBMc186 + IBMc101
	ECF20 reporter	TOP10	IBMc120 + IBMc101
	ECF20 reporter + ECF20 split at 101/102 inserted with cis-M86 intein	TOP10	IBMc120 + IBMc175
Supplementary Figure	Sample / Role	Host strain	Construct / Sample ID(s)
4	Outcome simulating control for IBM on mCherry	NEB 10-beta	IBMc065
5	autofluorescence	NEB 10-beta	IBMc101
	mCherry	NEB 10-beta	IBMc052
6	empty plasmid	TOP10	IBMc101
	mCherry	TOP10	IBMc131
	split mCherry fused with split M86 intein, split site 159/160	TOP10	IBMc381
	split mCherry fused with split M86 intein, split site 121/122	TOP10	IBMc382
	split mCherry fused with split M86 intein, split site 159/157	TOP10	IBMc383
	split mCherry fused with split M86 intein, split site 158/159	TOP10	IBMc384
	split mCherry fused with split M86 intein, split site 160/161	TOP10	IBMc385
	split mCherry fused with split M86 intein, split site 171/172	TOP10	IBMc386
	split mCherry fused with split M86 intein, split site 173/174	TOP10	IBMc387
	split mCherry fused with split M86 intein, split site 174/175	TOP10	IBMc388
	split mCherry fused with split M86 intein, split site 176/177	TOP10	IBMc389
	split mCherry fused with split M86 intein, split site 185/186	TOP10	IBMc390
	split mCherry fused with split M86 intein, split site 187/188	TOP10	IBMc398
	split mCherry fused with split M86 intein, split site 188/189	TOP10	IBMc399
	split mCherry fused with split M86 intein, split site 190/191	TOP10	IBMc400
	split mCherry fused with split M86 intein, split site 191/192	TOP10	IBMc401
	split mCherry fused with split M86 intein, split site 192/193	TOP10	IBMc402
	split mCherry fused with split M86 intein, split site 194/195	TOP10	IBMc403
7	autofluorescence	TOP10	IBMc391 + IBMc101
	mCherry	TOP10	IBMc391 + IBMC131
	mCherry split at 159/160. Lacking SYNZIP17 on N-lobe	TOP10	IBMc468 + IBMc446
	mCherry split at 121/122. Lacking SYNZIP17 on N-lobe	TOP10	IBMc469 + IBMc447
	mCherry split at 156/157. Lacking SYNZIP17 on N-lobe	TOP10	IBMc470 + IBMc448
	mCherry split at 173/174. Lacking SYNZIP17 on N-lobe	TOP10	IBMc471 + IBMc449
	mCherry split at 176/177. Lacking SYNZIP17 on N-lobe	TOP10	IBMc472 + IBMc450
	mCherry split at 185/186. Lacking SYNZIP17 on N-lobe	TOP10	IBMc473 + IBMc451
	mCherry split at 191/192. Lacking SYNZIP17 on N-lobe	TOP10	IBMc474 + IBMc452
	mCherry split at 192/193. Lacking SYNZIP17 on N-lobe	TOP10	IBMc475 + IBMc453
	mCherry split at 159/160 with SYNZIP17 & SYNZIP18	TOP10	IBMc476 + IBMc446
	mCherry split at 121/122 with SYNZIP17 & SYNZIP18	TOP10	IBMc477 + IBMc447
	mCherry split at 156/157 with SYNZIP17 & SYNZIP18	TOP10	IBMc478 + IBMc448
	mCherry split at 173/174 with SYNZIP17 & SYNZIP18	TOP10	IBMc479 + IBMc449
	mCherry split at 176/177 with SYNZIP17 & SYNZIP18	TOP10	IBMc480 + IBMc450
	mCherry split at 185/186 with SYNZIP17 & SYNZIP18	TOP10	IBMc481 + IBMc451
	mCherry split at 191/192 with SYNZIP17 & SYNZIP18	TOP10	IBMc482 + IBMc452
	mCherry split at 192/193 with SYNZIP17 & SYNZIP18	TOP10	IBMc483 + IBMc453
8	empty plasmid	TOP10	IBMc101
	BLA	TOP10	IBMc459
9	autofluorescence (TetR)	TOP10	IBMc252 + IBMc249
	TetR reporter	TOP10	IBMc259 + IBMc249
	TetR reporter + TetR	TOP10	IBMc259 + IBMc226
	autofluorescence (ECF20)	TOP10	IBMc186 + IBMc101
	ECF20 reporter	TOP10	IBMc120 + IBMc101
	ECF20 reporter + ECF20	TOP10	IBMc120 + IBMc071
14	autofluorescence	TOP10	IBMc339 + IBMc391 + IBMc101
	PSrpR report + empty plasmids	TOP10	IBMc330 + IBMc391 + IBMc101
	PSrpR report + SrpR + empty plasmid	TOP10	IBMc330 + IBMc391 + IBMc329
	PSrpR report + SrpR N-lobe-M86N only. Site 52/53	TOP10	IBMc330 + IBMc404 + IBMc101
	PSrpR report + SrpR N-lobe-M86N only. Site 54/55	TOP10	IBMc330 + IBMc405 + IBMc101
	PSrpR report + SrpR N-lobe-M86N only. Site 75/76	TOP10	IBMc330 + IBMc406 + IBMc101
	PSrpR report + SrpR N-lobe-M86N only. Site 77/78	TOP10	IBMc330 + IBMc407 + IBMc101
	PSrpR report + SrpR N-lobe-M86N only. Site 109/110	TOP10	IBMc330 + IBMc408 + IBMc101
	PSrpR report + SrpR N-lobe-M86N only. Site 111/112	TOP10	IBMc330 + IBMc409 + IBMc101
	PSrpR report + SrpR N-lobe-M86N only. Site 114/115	TOP10	IBMc330 + IBMc410 + IBMc101
	PSrpR report + SrpR N-lobe-M86N only. Site 116/117	TOP10	IBMc330 + IBMc411 + IBMc101
	PSrpR report + SrpR N-lobe-M86N only. Site 169/170	TOP10	IBMc330 + IBMc412 + IBMc101
	PSrpR report + SrpR N-lobe-M86N only. Site 170/171	TOP10	IBMc330 + IBMc413 + IBMc101
	PSrpR report + SrpR N-lobe-M86N only. Site 171/172	TOP10	IBMc330 + IBMc414 + IBMc101
	PSrpR report + SrpR N-lobe-M86N only. Site 175/176	TOP10	IBMc330 + IBMc415 + IBMc101
	PSrpR report + SrpR N-lobe-M86N only. Site 176/177	TOP10	IBMc330 + IBMc416 + IBMc101
	PSrpR report + M86C-SrpR C-lobe only. Site 52/53.	TOP10	IBMc330 + IBMc391 + IBMc417
	PSrpR report + M86C-SrpR C-lobe only. Site 54/55	TOP10	IBMc330 + IBMc391 + IBMc418
	PSrpR report + M86C-SrpR C-lobe only. Site 75/76	TOP10	IBMc330 + IBMc391 + IBMc419
	PSrpR report + M86C-SrpR C-lobe only. Site 77/78	TOP10	IBMc330 + IBMc391 + IBMc420
	PSrpR report + M86C-SrpR C-lobe only. Site 109/110	TOP10	IBMc330 + IBMc391 + IBMc421
	PSrpR report + M86C-SrpR C-lobe only. Site 111/112	TOP10	IBMc330 + IBMc391 + IBMc422
	PSrpR report + M86C-SrpR C-lobe only. Site 114/115	TOP10	IBMc330 + IBMc391 + IBMc423
	PSrpR report + M86C-SrpR C-lobe only. Site 116/117	TOP10	IBMc330 + IBMc391 + IBMc424
	PSrpR report + M86C-SrpR C-lobe only. Site 169/170	TOP10	IBMc330 + IBMc391 + IBMc425
	PSrpR report + M86C-SrpR C-lobe only. Site 170/171	TOP10	IBMc330 + IBMc391 + IBMc426
	PSrpR report + M86C-SrpR C-lobe only. Site 171/172	TOP10	IBMc330 + IBMc391 + IBMc427
	PSrpR report + M86C-SrpR C-lobe only. Site 175/176	TOP10	IBMc330 + IBMc391 + IBMc428
	PSrpR report + M86C-SrpR C-lobe only. Site 176/177	TOP10	IBMc330 + IBMc391 + IBMc429
	PSrpR report + SrpR N-lobe-M86N + M86C-SrpR C-lobe. Site 52/53.	TOP10	IBMc330 + IBMc404 + IBMc417
	PSrpR report + SrpR N-lobe-M86N + M86C-SrpR C-lobe. Site 54/55	TOP10	IBMc330 + IBMc405 + IBMc418
	PSrpR report + SrpR N-lobe-M86N + M86C-SrpR C-lobe. Site 75/76	TOP10	IBMc330 + IBMc406 + IBMc419
	PSrpR report + SrpR N-lobe-M86N + M86C-SrpR C-lobe. Site 77/78	TOP10	IBMc330 + IBMc407 + IBMc420
	PSrpR report + SrpR N-lobe-M86N + M86C-SrpR C-lobe. Site 109/110	TOP10	IBMc330 + IBMc408 + IBMc421
	PSrpR report + SrpR N-lobe-M86N + M86C-SrpR C-lobe. Site 111/112	TOP10	IBMc330 + IBMc409 + IBMc422
	PSrpR report + SrpR N-lobe-M86N + M86C-SrpR C-lobe. Site 114/115	TOP10	IBMc330 + IBMc410 + IBMc423
	PSrpR report + SrpR N-lobe-M86N + M86C-SrpR C-lobe. Site 116/117	TOP10	IBMc330 + IBMc411 + IBMc424
	PSrpR report + SrpR N-lobe-M86N + M86C-SrpR C-lobe. Site 169/170	TOP10	IBMc330 + IBMc412 + IBMc425
	PSrpR report + SrpR N-lobe-M86N + M86C-SrpR C-lobe. Site 170/171	TOP10	IBMc330 + IBMc413 + IBMc426
	PSrpR report + SrpR N-lobe-M86N + M86C-SrpR C-lobe. Site 171/172	TOP10	IBMc330 + IBMc414 + IBMc427
	PSrpR report + SrpR N-lobe-M86N + M86C-SrpR C-lobe. Site 175/176	TOP10	IBMc330 + IBMc415 + IBMc428
	PSrpR report + SrpR N-lobe-M86N + M86C-SrpR C-lobe. Site 176/177	TOP10	IBMc330 + IBMc416 + IBMc429
15	TetR reporter	TOP10	IBMc259 + IBMc249
	tagged TetR	TOP10	IBMc259 + IBMc454
	tagged TetR split at 70/71 with SYNZIP17 & SYNZIP18	TOP10	IBMc259 + IBMc455
	tagged TetR split at 112/113 with SYNZIP17 & SYNZIP18	TOP10	IBMc259 + IBMc456
	tagged TetR split at 166/167 with SYNZIP17 & SYNZIP18	TOP10	IBMc259 + IBMc457
18	autofluorescence	TOP10	IBMc101
	mCherry split at 192/193 inserted with extein junction of Mtu RecA as spliced product control	TOP10	IBMc322
	mCherry split at 192/193 inserted with Mtu RecA 37R3-2	TOP10	IBMc325
	mCherry split at 192/193 inserted with Mtu RecA ΔI-SMTR	TOP10	IBMc337
	mCherry split at 192/193 inserted with extein junction of Npu DnaE as spliced product control	TOP10	IBMc323
	mCherry split at 192/193 inserted with Npu DnaE, caged intein fused with FKBP/FRB	TOP10	IBMc334
	mCherry split at 192/193 inserted with Npu DnaE, caged intein fused with acVHH	TOP10	IBMc335
20	autofluorescence	TOP10	IBMc186 + IBMc101
	ECF20 reporter	TOP10	IBMc120 + IBMc101
	ECF20 reporter + ECF20 split at 101/102 inserted with cis-M86 intein	TOP10	IBMc120 + IBMc175
	ECF20 reporter + ECF20 split at 101/102 inserted with M86 intein split at 76/77 by ER-LBD	TOP10	IBMc120 + IBMc368
	ECF20 reporter + ECF20 split at 101/102 inserted with M86 intein split at 77/78 by ER-LBD	TOP10	IBMc120 + IBMc369
	ECF20 reporter + ECF20 split at 101/102 inserted with M86 intein split at 78/79 by ER-LBD	TOP10	IBMc120 + IBMc370
	ECF20 reporter + ECF20 split at 101/102 inserted with M86 intein split at 85/86 by ER-LBD	TOP10	IBMc120 + IBMc371
	ECF20 reporter + ECF20 split at 101/102 inserted with M86 intein split at 91/92 by ER-LBD	TOP10	IBMc120 + IBMc372
	ECF20 reporter + ECF20 split at 101/102 inserted with M86 intein split at 118/119 by ER-LBD	TOP10	IBMc120 + IBMc373
	ECF20 reporter + ECF20 split at 101/102 inserted with M86 intein split at 119/120 by ER-LBD	TOP10	IBMc120 + IBMc374
21	autofluorescence	TOP10	IBMc186 + IBMc391 + IBMc392
	T7 reporter	TOP10	IBMc393 + IBMc391 + IBMc392
	split, evolved T7 RNA polymerase fused with FRB/FKBP	TOP10	IBMc393 + IBMc394 + IBMc395
	split, evolved T7 RNA polymerase fused with acVHH	TOP10	IBMc393 + IBMc396 + IBMc397
24	autofluorescence	TOP10	IBMc101
	mCherry split at 192/193 split by M86 intein split at 100/101 by acVHH	TOP10	IBMc360
	mCherry split at 192/193 split by M86 intein split at 17/18 by acVHH	TOP10	IBMc378
	mCherry split at 192/193 split by M86 intein split at 22/23 by acVHH	TOP10	IBMc379
	mCherry split at 192/193 split by M86 intein split at 39/40 by acVHH	TOP10	IBMc380
25	autofluorescence	TOP10	IBMc186 + IBMc101
	ECF20 reporter	TOP10	IBMc120 + IBMc101
	ECF20 reporter + ECF20	TOP10	IBMc120 + IBMc071
	ECF20 reporter + ECF20 split at 101/102	TOP10	IBMc187
	ECF20 reporter + ECF20 split at 101/102 and fused to acVHH via 2 aa linker	TOP10	IBMc188
	ECF20 reporter + ECF20 split at 101/102 and fused to acVHH via 5 aa linker	TOP10	IBMc189
	ECF20 reporter + ECF20 split at 101/102 and fused to acVHH via 10 aa linker	TOP10	IBMc190
	ECF20 reporter + ECF20 split at 101/102 and fused to acVHH via 15 aa linker	TOP10	IBMc191
